# High-throughput allelic expression imbalance analyses identify candidate breast cancer risk genes

**DOI:** 10.1101/521013

**Authors:** Mahdi Moradi Marjaneh, Haran Sivakumaran, Kristine M Hillman, Susanne Kaufmann, Nehal Hussein, Luize G Lima, Sunyoung Ham, Siddhartha Kar, Jonathan Beesley, Laura Fachal, Douglas F Easton, Alison M Dunning, Andreas Möller, Georgia Chenevix-Trench, Stacey L Edwards, Juliet D French

## Abstract

Fine-mapping of breast cancer GWAS regions has identified 195 high confidence signals containing more than 5,000 credible causal variants (CCVs). The CCVs are predominantly noncoding and enriched in regulatory elements and thus may confer the risk by altering gene expression in *cis*. We analyzed allelic expression imbalance (AEI) of genes surrounding known breast cancer signals, using normal breast and breast tumor transcriptome data and imputed genotypes. Fourteen genes, including *NTN4*, were identified whose expression was associated with CCV genotype. We showed that CCVs at this signal were located within an enhancer that physically interacts with the *NTN4* promoter. Furthermore, knockdown of *NTN4* in breast cells increased cell proliferation *in vitro* and tumor growth *in vivo*. Here, we present the most comprehensive AEI analysis of breast cancer CCVs resulting in identification of new candidate risk genes.
