## Supplementary Table 1 for "High-throughput allelic expression imbalance analyses identify candidate breast cancer risk genes"

### Sheet: AEI in normal breast tissue
Supplementary Table 1. Genes whose AEIs show association (P<0.05) with CCV genotypes in the normal breast tissue datasets.
Gene name	Gene genomic postion (hg19)	CCV genomic position (hg19)	# heterozygotes (AEI mean)	# homozygotes (AEI mean)	p-value	q-value
LGR6	chr1:202163029-202288909	chr1:202196121	41 (0.64)	34 (0.57)	1.65003e-06	7.06402e-05
ZC3H11A	chr1:203764782-203823252	chr1:203780210	51 (0.58)	37 (0.54)	4.52698e-06	0.000140351
BARX2	chr11:129245835-129322171	chr11:129459840	25 (0.62)	28 (0.57)	4.28035e-05	0.000902624
GATAD2A	chr19:19496635-19619740	chr19:18542000	7 (0.59)	24 (0.57)	6.89035e-05	0.00121983
GATAD2A	chr19:19496635-19619740	chr19:19476984	61 (0.58)	11 (0.54)	0.000110755	0.00147354
HLA-A	chr6:29909037-29913661	chr6:29369052	6 (0.85)	101 (0.81)	0.000118901	0.00147354
CASP8	chr2:202098166-202152434	chr2:202123430	53 (0.62)	44 (0.58)	0.000426852	0.00352665
PPFIA1	chr11:70116806-70230509	chr11:69331418	5 (0.64)	63 (0.57)	0.000683981	0.00508028
CRLF3	chr17:29096406-29151794	chr17:29206421	10 (0.66)	16 (0.6)	0.000778869	0.00508028
NTN4	chr12:96051583-96184930	chr12:96027759	32 (0.59)	60 (0.55)	0.00117441	0.00727726
HSPA4	chr5:132387654-132442141	chr5:132384131	17 (0.59)	9 (0.53)	0.00136637	0.00806352
ZNF500	chr16:4798240-4817625	chr16:4181361	30 (0.63)	38 (0.59)	0.00184041	0.00926932
TMEM80	chr11:695428-705028	chr11:822622	35 (0.67)	15 (0.58)	0.00186987	0.00926932
RAD23B	chr9:110045418-110094475	chr9:110303808	15 (0.57)	22 (0.52)	0.00201056	0.00930217
STK38L	chr12:27396901-27478892	chr12:28348117	20 (0.6)	39 (0.55)	0.00202662	0.00930217
DNASE1	chr16:3661729-3730144	chr16:4107142	6 (0.73)	29 (0.6)	0.00226394	0.0100204
TMEM245	chr9:111777432-111882225	chr9:110882980	50 (0.59)	56 (0.56)	0.00268575	0.0114774
ENDOV	chr17:78388965-78411886	chr17:77790135	27 (0.65)	35 (0.58)	0.00341262	0.0129057
WDR43	chr2:29117509-29171088	chr2:29114372	47 (0.59)	42 (0.56)	0.00343652	0.0129057
TTC28-AS1	chr22:28315364-28404569	chr22:28361063	14 (0.63)	23 (0.57)	0.00355423	0.0129552
ATG10	chr5:81267844-81572676	chr5:81491087	34 (0.66)	38 (0.6)	0.00402432	0.0138013
CCBL2	chr1:89401456-89458636	chr1:88419705	23 (0.64)	36 (0.58)	0.00412045	0.0138013
SLC11A1	chr2:219246752-219261617	chr2:218306947	10 (0.7)	19 (0.61)	0.00461208	0.0144773
LRRN2	chr1:204586298-204654861	chr1:203784507	9 (0.67)	11 (0.58)	0.00462875	0.0144773
SUB1	chr5:32531739-32604185	chr5:32561800	39 (0.59)	13 (0.54)	0.00502213	0.0149032
GLYR1	chr16:4853204-4897343	chr16:4180090	34 (0.59)	31 (0.54)	0.00505071	0.0149032
TLR1	chr4:38792298-38858438	chr4:38798648	11 (0.76)	8 (0.58)	0.00543821	0.0153892
MYPOP	chr19:46393278-46405862	chr19:46166073	6 (0.67)	10 (0.57)	0.00546378	0.0153892
KLB	chr4:39408473-39453156	chr4:38808680	8 (0.69)	39 (0.62)	0.00618139	0.0166535
PLEKHH1	chr14:68000018-68056329	chr14:68617194	13 (0.63)	33 (0.58)	0.00635309	0.0167519
CUX1	chr7:101458959-101927249	chr7:101513672	8 (0.66)	86 (0.58)	0.00674309	0.0174098
EXPH5	chr11:108376158-108464465	chr11:108294107	6 (0.67)	8 (0.58)	0.00741702	0.0183838
TTC28	chr22:28374004-29075853	chr22:29310291	13 (0.62)	71 (0.57)	0.00781362	0.0189871
CYP4Z1	chr1:47533160-47583991	chr1:46601197	19 (0.9)	11 (0.76)	0.00811752	0.0193462
EMB	chr5:49692026-49739082	chr5:50192314	12 (0.66)	35 (0.6)	0.00873861	0.0202106
ATP2B4	chr1:203595689-203713209	chr1:203770448	34 (0.58)	51 (0.56)	0.00880634	0.0202106
EFCAB4A	chr11:826144-831991	chr11:822622	32 (0.62)	11 (0.55)	0.00933425	0.0210326
MUC6	chr11:1012821-1036706	chr11:1902475	11 (0.85)	9 (0.68)	0.00970796	0.0214841
ACAT1	chr11:107992243-108018503	chr11:108341864	13 (0.56)	12 (0.53)	0.00997613	0.0216902
MAU2	chr19:19431490-19469563	chr19:19388057	45 (0.57)	15 (0.54)	0.0108933	0.0217742
TBC1D23	chr3:99979844-100044095	chr3:99423273	20 (0.61)	39 (0.56)	0.0115473	0.0220718
RPS23	chr5:81569177-81574396	chr5:81457358	37 (0.76)	38 (0.7)	0.0117545	0.0220718
LIAS	chr4:39460620-39479273	chr4:38798935	23 (0.61)	61 (0.58)	0.011937	0.0220799
HLA-H	chr6:29855350-29858259	chr6:28959842	14 (0.83)	38 (0.74)	0.0129851	0.023299
MLTK	chr2:173940163-174132738	chr2:174204286	28 (0.6)	28 (0.57)	0.0133922	0.023299
PPL	chr16:4932508-5010742	chr16:4131838	45 (0.56)	41 (0.54)	0.0133948	0.023299
RP4-635E18.7	chr1:11128528-11133154	chr1:10564675	12 (0.67)	6 (0.56)	0.0135361	0.023299
C19orf53	chr19:13884982-13889276	chr19:13007458	15 (0.55)	25 (0.53)	0.014173	0.0234088
ZC3HC1	chr7:129658126-129691291	chr7:130666992	20 (0.6)	20 (0.55)	0.0143544	0.0234088
CYBRD1	chr2:172378757-172414643	chr2:172380608	50 (0.58)	42 (0.56)	0.0145487	0.0234088
RALB	chr2:120997640-121052289	chr2:121159205	26 (0.6)	40 (0.56)	0.0147332	0.0234088
STT3B	chr3:31574130-31679112	chr3:30684097	25 (0.57)	25 (0.53)	0.0158953	0.0249355
SASH1	chr6:148593440-148873186	chr6:149608874	32 (0.57)	64 (0.55)	0.0161334	0.0249927
CHD9	chr16:53088945-53363062	chr16:53865368	19 (0.62)	33 (0.57)	0.0171841	0.0262917
RP11-1024P17.1	chr3:30739153-30741068	chr3:30682150	12 (0.67)	15 (0.57)	0.0184039	0.0267518
CAPZA1	chr1:113161795-113214241	chr1:114173410	13 (0.59)	46 (0.55)	0.0184611	0.0267518
RMND1	chr6:151725989-151773259	chr6:152379347	11 (0.68)	32 (0.59)	0.0186773	0.0267518
ADIPOR1	chr1:202909951-202927700	chr1:202184031	13 (0.62)	13 (0.56)	0.0189883	0.0267518
MTSS1	chr8:125563031-125740730	chr8:124732424	21 (0.62)	35 (0.57)	0.0197858	0.0269456
TRIM32	chr9:119449581-119463579	chr9:119337481	7 (0.67)	8 (0.56)	0.0206982	0.0276816
CCDC61	chr19:46498339-46524576	chr19:46164766	10 (0.59)	22 (0.55)	0.0214493	0.0276816
ASTN2	chr9:119187504-120177348	chr9:119313486	15 (0.64)	16 (0.58)	0.0218932	0.0276816
CRLF1	chr19:18683030-18718551	chr19:19404786	13 (0.61)	9 (0.54)	0.0220631	0.0276816
PPFIBP1	chr12:27676364-27848497	chr12:28656805	9 (0.62)	37 (0.57)	0.0221555	0.0276816
NPAT	chr11:108027942-108093369	chr11:108098459	8 (0.63)	8 (0.56)	0.0222826	0.0276816
ARHGEF2	chr1:155916630-155976861	chr1:155197602	14 (0.61)	14 (0.56)	0.0223364	0.0276816
PNMAL1	chr19:46969748-46974820	chr19:46164766	10 (0.73)	24 (0.66)	0.0230481	0.0282554
ATM	chr11:108093211-108239829	chr11:108298581	32 (0.61)	24 (0.57)	0.0237008	0.0282554
GATA3-AS1	chr10:8092413-8095447	chr10:9084428	7 (0.79)	10 (0.61)	0.0240517	0.0282554
TNNT2	chr1:201328136-201346890	chr1:202186593	12 (0.7)	7 (0.58)	0.0245857	0.0282554
KIAA1683	chr19:18367908-18385319	chr19:18623198	37 (0.66)	30 (0.62)	0.0248783	0.0282554
IFITM2	chr11:307631-315272	chr11:801630	17 (0.69)	20 (0.61)	0.0250474	0.0282554
EHD1	chr11:64619114-64655768	chr11:65583340	26 (0.59)	33 (0.56)	0.0256158	0.0282554
RP11-203F10.6	chr1:204315904-204316386	chr1:203861000	12 (1)	20 (1)	0.0257643	0.0282554
SYNE1	chr6:152442819-152958936	chr6:152023191	52 (0.61)	70 (0.57)	0.0258188	0.0282554
NF2	chr22:29999545-30094587	chr22:29310291	7 (0.62)	74 (0.58)	0.0259511	0.0282554
PTDSS2	chr11:448268-491393	chr11:801776	11 (0.61)	14 (0.55)	0.0265216	0.0282554
ITGA6	chr2:173292082-173371181	chr2:174204524	22 (0.57)	37 (0.54)	0.0271927	0.0283193
EIF3L	chr22:38244875-38285414	chr22:38555049	9 (0.52)	15 (0.51)	0.0274275	0.0283258
ZNF844	chr19:12175514-12192380	chr19:13070749	16 (0.65)	24 (0.59)	0.0280823	0.0285989
ZNRF3	chr22:29279580-29453475	chr22:28350165	17 (0.68)	42 (0.6)	0.0281535	0.0285989
RFXANK	chr19:19303008-19312678	chr19:18575300	13 (0.57)	11 (0.53)	0.0292101	0.0294309
CTA-29F11.1	chr22:47157791-47158460	chr22:46267946	9 (0.76)	39 (0.71)	0.0301578	0.0301408
APH1A	chr1:150237804-150241980	chr1:149995265	7 (0.55)	8 (0.52)	0.0307982	0.0302112
C19orf60	chr19:18699495-18703146	chr19:19410480	35 (0.6)	34 (0.55)	0.0314497	0.0302112
AP006621.1	chr11:780117-780755	chr11:801630	8 (0.7)	7 (0.57)	0.0319141	0.0302112
RPLP2	chr11:809647-812880	chr11:801630	16 (0.57)	5 (0.51)	0.0320626	0.0302112
KCNQ1	chr11:2465914-2870339	chr11:1902475	24 (0.67)	29 (0.61)	0.0323856	0.0302112
GBAP1	chr1:155183616-155197214	chr1:155186742	11 (0.7)	5 (0.63)	0.0327803	0.0302112
RASSF7	chr11:560404-564021	chr11:801776	12 (0.63)	15 (0.55)	0.0327808	0.0302112
PSMD6	chr3:63996225-64009658	chr3:63976145	14 (0.6)	38 (0.57)	0.0329629	0.0302112
CELSR1	chr22:46756731-46933067	chr22:46160624	27 (0.65)	26 (0.59)	0.0333094	0.0302112
NAGPA	chr16:5074845-5084142	chr16:4179209	21 (0.71)	25 (0.66)	0.0335084	0.0302112
CCDC40	chr17:78010435-78074412	chr17:77772068	15 (0.67)	18 (0.61)	0.0336326	0.0302112
MIR210HG	chr11:565660-568457	chr11:822622	20 (0.62)	8 (0.57)	0.0337088	0.0302112
ANXA11	chr10:81910645-81965328	chr10:81273208	6 (0.61)	89 (0.57)	0.0338849	0.0302112
TMEM167A	chr5:82348665-82373682	chr5:81469082	28 (0.58)	62 (0.56)	0.0348416	0.0307547
ID4	chr6:19837617-19840915	chr6:20613536	13 (0.61)	57 (0.56)	0.0357388	0.0311909
AC097724.3	chr2:28931819-28959071	chr2:29142411	15 (0.63)	22 (0.58)	0.0367798	0.0316414
FLJ27365	chr22:46449749-46509808	chr22:46224077	5 (0.71)	14 (0.63)	0.0370304	0.0316414
CCDC130	chr19:13842574-13874110	chr19:13032302	15 (0.6)	32 (0.57)	0.0370846	0.0316414
TRIM45	chr1:117653682-117665209	chr1:118178947	20 (0.6)	46 (0.58)	0.0380869	0.0317576
ZSWIM4	chr19:13906274-13943044	chr19:13032867	16 (0.65)	13 (0.56)	0.0383264	0.0317576
MTMR3	chr22:30279144-30426855	chr22:29280524	9 (0.6)	91 (0.57)	0.0384737	0.0317576
LPCAT1	chr5:1456595-1524092	chr5:1295716	5 (0.72)	102 (0.63)	0.0389632	0.0317576
GCAT	chr22:38203912-38213183	chr22:38555049	11 (0.64)	21 (0.58)	0.0391468	0.0317576
P4HA2	chr5:131527531-131631008	chr5:132402435	7 (0.65)	9 (0.6)	0.0393822	0.0317576
PIGH	chr14:68048672-68067004	chr14:68647188	25 (0.62)	58 (0.58)	0.0393993	0.0317576
SIRT3	chr11:215458-236931	chr11:805234	16 (0.62)	32 (0.57)	0.0394631	0.0317576
TRAP1	chr16:3701640-3767598	chr16:3995231	26 (0.68)	36 (0.61)	0.0400131	0.0319787
C1QTNF6	chr22:37576207-37595425	chr22:38555049	12 (0.66)	16 (0.59)	0.0402539	0.0319787
DDA1	chr19:17420327-17434110	chr19:17408737	16 (0.61)	10 (0.58)	0.0410893	0.0322778
SLC25A12	chr2:172640880-172864766	chr2:172382596	15 (0.61)	61 (0.57)	0.0418318	0.0322778
CHI3L1	chr1:203148059-203155877	chr1:202200729	26 (0.68)	23 (0.63)	0.0421652	0.0322778
ABHD8	chr19:17402940-17421045	chr19:17408737	13 (0.64)	8 (0.58)	0.0426015	0.0322778
APOBEC3G	chr22:39436924-39483748	chr22:38547016	23 (0.67)	17 (0.59)	0.0431216	0.0322778
SLC4A7	chr3:27414214-27525911	chr3:27303320	47 (0.59)	28 (0.57)	0.0433657	0.0322778
AC022431.1	chr5:55800462-55800899	chr5:55656460	24 (1)	25 (1)	0.0434066	0.0322778
TBX3	chr12:115108059-115121969	chr12:115834946	27 (0.57)	33 (0.55)	0.0440444	0.0322778
JHDM1D-AS1	chr7:139877061-139879440	chr7:139943889	25 (0.65)	28 (0.59)	0.0440461	0.0322778
CMC2	chr16:81009698-81053875	chr16:80645301	23 (0.59)	25 (0.56)	0.0440721	0.0322778
PTPN4	chr2:120517207-120741394	chr2:121077184	8 (0.7)	13 (0.61)	0.0442767	0.0322778
IL6ST	chr5:55230923-55290821	chr5:56031822	12 (0.66)	28 (0.6)	0.0457012	0.03259
USP25	chr21:17102344-17252377	chr21:16351029	8 (0.6)	13 (0.56)	0.0459799	0.03259
ZNF174	chr16:3451235-3459370	chr16:4135260	26 (0.6)	27 (0.56)	0.0460801	0.03259
EPB41L5	chr2:120770581-120936695	chr2:121077184	12 (0.66)	18 (0.58)	0.0469106	0.03259
JAK3	chr19:17935589-17958880	chr19:18542000	7 (0.66)	20 (0.57)	0.047149	0.03259
RP11-57H14.4	chr10:114583249-114587485	chr10:114789077	8 (0.68)	14 (0.57)	0.0473339	0.03259
GOLGA5	chr14:93260576-93306308	chr14:93111120	10 (0.59)	52 (0.56)	0.0475111	0.03259
CPT1A	chr11:68522088-68611878	chr11:69331753	35 (0.57)	38 (0.54)	0.0476078	0.03259
TET2	chr4:106067032-106200973	chr4:106069013	15 (0.65)	34 (0.6)	0.0477882	0.03259
HLA-K	chr6:29894236-29897009	chr6:28959842	15 (0.85)	38 (0.77)	0.0479709	0.03259
SMEK1	chr14:91923955-91976898	chr14:91742924	44 (0.57)	36 (0.55)	0.0481236	0.03259
ATAD2	chr8:124332090-124428590	chr8:124750741	20 (0.63)	23 (0.58)	0.0486642	0.0326108
