## Supplementary Table 2 for "High-throughput allelic expression imbalance analyses identify candidate breast cancer risk genes"

### Sheet: AEI in breast tumor tissue
Supplementary Table 2. Genes whose AEIs show association (P<0.05) with CCV genotypes in the breast tumor tissue datasets.
Gene name	Gene genomic postion (hg19)	CCV genomic position (hg19)	# heterozygotes (AEI mean)	# homozygotes (AEI mean)	p-value	q-value
RPS23	chr5:81569177-81574396	chr5:81312399	134 (0.76)	86 (0.7)	3e-06	0.000657817
KLHDC7A	chr1:18807424-18812478	chr1:18800911	85 (0.84)	55 (0.72)	8e-06	0.00087709
DESI1	chr22:41994032-42017100	chr22:41049402	16 (0.8)	73 (0.67)	0.00027	0.0149836
ZBTB38	chr3:141043055-141168634	chr3:141093285	95 (0.63)	44 (0.58)	0.000406	0.0149836
BANF1	chr11:65769550-65771620	chr11:65572431	139 (0.67)	92 (0.63)	0.00041	0.0149836
CMIP	chr16:81478775-81745367	chr16:80644373	13 (0.7)	10 (0.57)	0.002	0.0398677
SPAG17	chr1:118496484-118727846	chr1:118195233	6 (0.95)	17 (0.7)	0.002	0.0398677
TLR1	chr4:38792298-38858438	chr4:38798648	61 (0.68)	24 (0.61)	0.002	0.0398677
PODXL	chr7:131185021-131242976	chr7:130660828	159 (0.6)	168 (0.57)	0.002	0.0398677
ZNF706	chr8:102190106-102218421	chr8:102389749	8 (0.73)	9 (0.58)	0.003	0.0487272
ADAMTS9	chr3:64501333-64673676	chr3:64020447	37 (0.64)	33 (0.57)	0.004	0.0487272
UPF1	chr19:18942747-18979045	chr19:19657632	38 (0.59)	34 (0.54)	0.004	0.0487272
LIN54	chr4:83831126-83934079	chr4:84439364	64 (0.64)	48 (0.59)	0.004	0.0487272
HLF	chr17:53342373-53402426	chr17:53222874	27 (0.75)	54 (0.65)	0.004	0.0487272
AZI2	chr3:28356494-28390618	chr3:27362786	66 (0.64)	79 (0.59)	0.004	0.0487272
COL1A2	chr7:94023873-94060544	chr7:94113799	86 (0.58)	120 (0.55)	0.004	0.0487272
ACTN1	chr14:69340860-69446157	chr14:68986157	38 (0.68)	60 (0.6)	0.005	0.0577033
GATA3	chr10:8095567-8117161	chr10:9075541	35 (0.78)	99 (0.69)	0.006	0.0598016
SLC16A1	chr1:113454469-113499635	chr1:114451386	9 (0.69)	107 (0.6)	0.006	0.0598016
CLSTN2	chr3:139654027-140296239	chr3:141150026	126 (0.65)	127 (0.61)	0.006	0.0598016
FBXO8	chr4:175157809-175205415	chr4:175844872	48 (0.64)	56 (0.58)	0.007	0.0613963
AP2A2	chr11:924894-1012239	chr11:1896957	64 (0.64)	126 (0.59)	0.007	0.0613963
CYBRD1	chr2:172378757-172414643	chr2:172369881	140 (0.61)	163 (0.58)	0.007	0.0613963
SLC30A8	chr8:117962512-118188953	chr8:117167843	11 (0.87)	13 (0.68)	0.009	0.0657817
EFNA3	chr1:155036224-155060014	chr1:155148781	33 (0.61)	19 (0.56)	0.009	0.0657817
PVT1	chr8:128806779-129113499	chr8:128343879	94 (0.63)	81 (0.6)	0.009	0.0657817
DYNLRB2	chr16:80574631-80584657	chr16:80643675	22 (0.73)	21 (0.62)	0.01	0.0685227
CENPO	chr2:25016005-25045245	chr2:25366380	105 (0.67)	161 (0.63)	0.01	0.0685227
CCNE1	chr19:30302805-30315215	chr19:30348996	38 (0.64)	24 (0.59)	0.011	0.0689142
FLI1	chr11:128556430-128683162	chr11:129461016	24 (0.6)	29 (0.55)	0.011	0.0689142
ZNF75A	chr16:3355406-3368852	chr16:3995231	37 (0.72)	41 (0.65)	0.011	0.0689142
AKAP12	chr6:151561134-151679692	chr6:152125444	20 (0.64)	59 (0.58)	0.012	0.0712636
RBM4B	chr11:66432469-66445392	chr11:65574535	21 (0.67)	28 (0.59)	0.013	0.0712636
PLVAP	chr19:17462257-17488159	chr19:17400765	22 (0.6)	31 (0.56)	0.013	0.0712636
CHID1	chr11:867357-915058	chr11:1892585	42 (0.63)	62 (0.57)	0.013	0.0712636
MAST3	chr19:18208603-18262502	chr19:18558876	85 (0.64)	75 (0.6)	0.013	0.0712636
MAFF	chr22:38597889-38612518	chr22:38579394	90 (0.62)	49 (0.59)	0.014	0.0730908
CCR2	chr3:46395225-46402419	chr3:46888198	16 (0.63)	63 (0.59)	0.014	0.0730908
COMP	chr19:18893583-18902123	chr19:19373689	8 (0.73)	15 (0.56)	0.016	0.0807846
ASCL2	chr11:2289725-2292182	chr11:1902475	5 (0.87)	11 (0.67)	0.017	0.0807846
TOMM40	chr19:45393826-45406946	chr19:46166073	10 (0.59)	11 (0.53)	0.017	0.0807846
NBPF12	chr1:146373546-146467744	chr1:145592073	14 (0.82)	17 (0.7)	0.017	0.0807846
IGSF21	chr1:18434240-18704977	chr1:18807339	44 (0.72)	37 (0.65)	0.019	0.0807846
NLRC3	chr16:3589033-3627401	chr16:4107098	17 (0.67)	48 (0.62)	0.019	0.0807846
KLHL26	chr19:18747775-18781309	chr19:18556749	118 (0.6)	124 (0.58)	0.019	0.0807846
GALNT16	chr14:69725994-69821183	chr14:69004089	76 (0.65)	159 (0.62)	0.02	0.0807846
CREBBP	chr16:3775055-3930727	chr16:4107098	6 (0.7)	11 (0.57)	0.021	0.0807846
HEPACAM2	chr7:92817899-92855837	chr7:91823887	22 (0.67)	25 (0.59)	0.021	0.0807846
KIAA1683	chr19:18367908-18385319	chr19:18550276	23 (0.7)	32 (0.62)	0.021	0.0807846
FOSB	chr19:45971253-45978437	chr19:46166073	34 (0.62)	50 (0.57)	0.021	0.0807846
MAP1S	chr19:17830051-17845325	chr19:18536416	54 (0.61)	60 (0.58)	0.021	0.0807846
SLC25A42	chr19:19174808-19223697	chr19:19446936	67 (0.62)	70 (0.59)	0.021	0.0807846
C5orf56	chr5:131746328-131811736	chr5:132375622	11 (0.72)	24 (0.6)	0.022	0.0817626
TBC1D16	chr17:77906142-78009647	chr17:77781725	112 (0.68)	130 (0.64)	0.024	0.0856533
KLHL18	chr3:47324407-47388306	chr3:46866866	31 (0.67)	121 (0.61)	0.025	0.0856533
MTHFD1L	chr6:151186685-151423023	chr6:151949806	100 (0.66)	121 (0.63)	0.025	0.0856533
IBTK	chr6:82879700-82957471	chr6:82178096	25 (0.62)	34 (0.56)	0.026	0.087709
ZHX1	chr8:124260696-124287781	chr8:124737769	11 (0.67)	19 (0.6)	0.027	0.0883635
TPBG	chr6:83072923-83080545	chr6:82252156	63 (0.61)	82 (0.58)	0.027	0.0883635
STEAP1B	chr7:22459063-22672544	chr7:21927082	11 (0.96)	23 (0.88)	0.028	0.0902887
GFOD1	chr6:13358062-13487894	chr6:13716626	43 (0.66)	63 (0.61)	0.029	0.092158
MOB2	chr11:1490687-1522477	chr11:1891722	67 (0.62)	99 (0.58)	0.032	0.0964799
FNDC3B	chr3:171757418-172119455	chr3:172275896	93 (0.61)	212 (0.59)	0.032	0.0964799
MRPL49	chr11:64889655-64894843	chr11:65574535	16 (0.63)	21 (0.55)	0.033	0.0964799
PBXIP1	chr1:154916552-154928599	chr1:155155608	33 (0.56)	26 (0.54)	0.033	0.0964799
PNMAL1	chr19:46969748-46974820	chr19:46164766	25 (0.84)	29 (0.75)	0.033	0.0964799
EHD1	chr11:64619114-64655768	chr11:65574535	41 (0.66)	44 (0.59)	0.033	0.0964799
PLD1	chr3:171318195-171528740	chr3:172294031	12 (0.67)	72 (0.62)	0.037	0.104014
TRIM32	chr9:119449581-119463579	chr9:119392413	103 (0.62)	96 (0.59)	0.037	0.104014
FAM46C	chr1:118148556-118170994	chr1:118251175	63 (0.63)	125 (0.6)	0.037	0.104014
TMEM161A	chr19:19229978-19249322	chr19:19388057	34 (0.62)	50 (0.57)	0.041	0.110815
NEK10	chr3:27151576-27410951	chr3:27367221	123 (0.66)	50 (0.62)	0.042	0.110815
MUC5B	chr11:1244296-1283406	chr11:802379	7 (0.77)	20 (0.68)	0.043	0.110815
PGPEP1	chr19:18451397-18480760	chr19:19440428	68 (0.66)	82 (0.62)	0.043	0.110815
ITPK1	chr14:93403259-93582665	chr14:93116351	59 (0.63)	186 (0.59)	0.043	0.110815
ZNF597	chr16:3486104-3493542	chr16:4179223	35 (1)	34 (0.96)	0.044	0.110815
SLC4A7	chr3:27414214-27525911	chr3:27320015	165 (0.64)	149 (0.61)	0.044	0.110815
MAU2	chr19:19431490-19469563	chr19:19446936	207 (0.59)	31 (0.56)	0.045	0.110815
PGLS	chr19:17622438-17632097	chr19:18530161	78 (0.55)	82 (0.53)	0.046	0.110815
IGFL2	chr19:46646363-46664556	chr19:46164766	13 (0.61)	10 (0.54)	0.047	0.110815
MDM4	chr1:204485511-204542871	chr1:204484617	55 (0.64)	38 (0.61)	0.047	0.110815
GPR98	chr5:89825161-90460038	chr5:90789470	38 (0.7)	105 (0.64)	0.047	0.110815
NAA60	chr16:3493611-3536963	chr16:4172061	26 (0.81)	19 (0.73)	0.049	0.11192
ZNF90	chr19:20188803-20237885	chr19:19525792	21 (0.64)	22 (0.58)	0.049	0.11192
