## Supplementary Table 3 for "High-throughput allelic expression imbalance analyses identify candidate breast cancer risk genes"

### Sheet: Normal breast
Supplementary Table 3. P-values for null hypothesis of no AEI variability across htSNPs tested in normal breast and breast tumor datasets. P-value of "NA" represents smaples for which only one htSNP contributed to the overall AEI.
Sample ID	BARX2	CASP8	CRLF3	GATAD2A	HLA-A	HSPA4	LGR6	NTN4	PPFIA1	RAD23B	STK38L	TMEM80	ZC3H11A	ZNF500
N_001	-	NA	0.479853	0.692085	0	0.747788	NA	NA	0.932087	-	NA	-	0.439052	-
N_002	-	0.157959	-	0.188217	0	-	1	-	-	NA	NA	0.493699	-	NA
N_003	-	-	-	0.817414	0	0.996196	NA	0.390641	0.914044	-	0.849865	NA	0.409638	0.787777
N_004	NA	0.538461	NA	0.993211	0	-	-	0.766727	-	NA	0.272717	-	0.960058	NA
N_005	-	1	-	-	0	0.717025	0.31199	0.517181	-	NA	NA	NA	NA	NA
N_006	0.783276	0.609009	-	-	0	NA	0.889732	NA	0.362698	-	-	NA	0.228232	-
N_007	-	-	NA	-	0	-	-	NA	0.938381	NA	-	-	0.82288	-
N_008	NA	0.6316	-	-	0	-	-	0.327935	-	-	NA	NA	0.576422	NA
N_009	-	1	-	-	0	-	-	NA	-	NA	NA	NA	0.969585	-
N_010	-	NA	0.972778	-	0	-	0.983673	0.742107	-	NA	NA	-	0.770495	0.629053
N_011	-	0.359301	-	-	0.92488	-	0.536222	0.99606	0.517351	-	NA	-	0.50518	-
N_012	0.961259	NA	-	-	0	-	0.456413	0.67418	0.203348	NA	NA	-	0.624378	-
N_013	-	0.954366	-	NA	0	-	-	0.86553	0.952669	NA	0.341608	-	-	0.614647
N_014	-	0.478277	0.684569	-	0	NA	-	-	4.9e-05	NA	0.81376	-	0.972959	-
N_015	-	-	-	0.232718	0	-	0.618819	NA	-	-	NA	-	0.895441	0.797152
N_016	-	0.965526	-	-	0	-	-	0.799694	0.514725	NA	0.706657	NA	NA	0.390456
N_017	0.857649	0.209614	0.546689	-	0	-	-	0.023441	-	-	NA	NA	0.226455	-
N_018	-	0.459574	0.006574	0.09987	0	NA	0.032836	0.472984	0.97493	NA	NA	0.52181	0	-
N_019	0.019593	-	0.712193	0.825006	0	0.155226	NA	0.356997	-	-	0.823978	-	0.305565	-
N_020	-	0.885505	-	-	0	-	1	0.649359	-	-	0.086047	NA	0	0.841113
N_021	NA	-	-	-	0	-	0.29574	0.065569	NA	NA	0.943881	-	0.912932	0.77011
N_022	NA	0.156409	-	0.983928	0	0.000116	0.878476	0.119516	-	-	NA	NA	0.899711	0.628885
N_023	-	0.15499	1	0.738605	0	-	0.812258	0.65615	-	-	-	0.644169	0.943832	0.827306
N_024	-	NA	-	-	0	-	0.706412	NA	-	NA	0.923042	-	0.693453	0.884634
N_025	NA	NA	0.993369	0.769066	0	0.458044	0.334754	0.058376	0.268392	NA	0.330402	NA	-	0.49925
N_026	-	-	-	0.930875	0	-	0.7024	NA	0.617598	NA	0.620821	-	-	-
N_027	NA	-	-	0.392851	0	-	0.546798	0.606035	-	-	0.389681	0	0.749183	0.87916
N_028	NA	0.358945	0.893004	-	0	0.347715	-	NA	NA	-	NA	-	-	0.817932
N_029	-	0.137642	-	-	0	NA	0.453637	NA	0.427464	NA	0.82203	-	0.95089	0.87656
N_030	-	NA	-	-	0	-	-	0.766564	-	NA	-	0.209557	0.212218	-
N_031	0.464399	-	0.683642	-	0	-	0.828764	0.740564	-	-	0.973922	NA	0.987174	0.883224
N_032	-	0.009903	0.856485	0.923115	0	-	-	-	0.924082	NA	0.72186	0.880224	-	0.358973
N_033	-	0.961716	0.430526	-	0	0.812693	0.986563	0.97192	0.809526	-	-	NA	0.860965	0.829809
N_034	0.878033	0.62788	-	0.942872	0	-	-	0.5909	-	NA	-	-	0.854489	0.295586
N_035	-	0.210577	-	0.610982	-	-	0.812116	0.067991	0.546636	-	0.174579	-	0.852507	0.555696
N_036	-	NA	-	0.986461	0	-	0.832096	-	0.664049	-	-	-	0.93062	0.892807
N_037	NA	-	-	-	-	-	0.231319	0.556972	-	-	NA	-	-	-
N_038	-	NA	-	-	-	0.793237	0.701957	0.961964	-	-	NA	-	-	-
N_039	NA	0.494136	0.774092	-	0	-	-	0.88516	-	-	0.102413	-	0	0.943814
N_040	-	0.868998	-	0.64511	0	-	-	NA	NA	NA	0.926453	0.981957	0.175683	-
N_041	NA	-	0.369319	-	0	NA	-	0.325136	-	NA	0.812363	-	-	0.601607
N_042	0.052091	NA	NA	0.837103	-	0.088675	-	0.789101	-	-	NA	0.267746	0.976746	0.199387
N_043	NA	0.729387	-	0.947634	0	-	0.756961	NA	0.102074	-	-	0.496566	NA	-
N_044	-	-	NA	-	0	0.499073	-	NA	NA	-	0.55521	0.148559	0.993174	0.220204
N_045	-	1	NA	0.997892	0	0.054042	0.451869	0.75708	0.483731	NA	0.554681	0.776421	0.968314	-
N_046	0.264328	NA	0.90489	-	0	-	-	NA	-	-	0.878726	-	0.93639	0.855711
N_047	NA	0.703364	0.120021	0.259121	-	0.021901	-	0.97802	-	-	NA	NA	0.974462	-
N_048	-	-	0.30437	-	0	0.386919	NA	0.858228	0.425802	-	NA	0.907787	0.605436	-
N_049	NA	-	-	-	-	NA	0.730296	0.676983	0.850551	NA	0.829912	0.506173	0.946931	NA
N_050	0.378853	-	0.747129	0.714615	0	0.997799	0.77448	NA	0.87045	-	-	NA	-	0.930571
N_051	0.158013	0.744972	-	0.120772	-	-	0.835208	0.944308	-	NA	0.797715	0.241785	0.000121	0.808395
N_052	-	0.472889	-	0.203308	-	-	-	NA	-	-	0.629464	NA	NA	0.781709
N_053	NA	0.185159	-	0.521139	0	0.891774	0.883101	0.691573	-	NA	0.97336	0.695729	0.876619	-
N_054	0.895597	0.710432	0.770421	NA	0	-	0.712128	-	0.005951	-	0.955762	NA	0.227352	-
N_055	NA	0.509894	NA	0.276979	0	-	-	0	-	-	0.929005	NA	0.836731	0.238276
N_056	-	0.102688	-	0.349642	0	NA	NA	0.204048	0.052747	NA	-	NA	NA	5.2e-05
N_057	NA	-	0.936489	-	-	NA	0.854	0.579251	-	-	NA	NA	0.769433	-
N_058	-	0.994678	0.147994	0.948635	0	0.689973	-	0.709538	-	-	NA	-	-	-
N_059	-	0.996564	-	0.371311	0	-	NA	0.896653	0.952104	-	0.999943	NA	0.595396	-
N_060	NA	NA	0.84569	0.341562	0	-	-	0.367677	0.99838	NA	0.544772	-	0	0.838572
N_061	-	0.109921	-	0.301816	0	0.633392	0.991711	NA	0.232615	-	NA	0.366896	-	-
N_062	-	0.224554	-	0.010924	0	0.51264	0.353496	-	0.417401	NA	0.896804	0.295161	-	-
N_063	-	0.619284	0.588711	0.048957	0	-	-	0.843847	0.324776	0.502968	0.992411	-	-	-
N_064	-	0.131594	-	0.333142	0	0.983605	0.325329	NA	-	NA	0.448445	NA	0.977928	0.547784
N_065	0.240644	0.6786	-	0.579561	-	-	-	0.930664	-	-	1	0.371517	0.817885	0.466527
N_066	-	0.413624	0	0.724535	0	-	0.400947	-	-	-	0.892911	0.293877	0.80981	0.090238
N_067	NA	-	-	0.667878	0	-	-	NA	0.52175	-	0.89768	NA	0.015179	-
N_068	-	NA	-	0.404399	-	NA	0.429844	0.061753	-	NA	-	-	-	0.982377
N_069	0.699057	0.794786	-	-	0	0.679615	0.556341	0.81075	0.279801	0.701224	0.819856	0	0.975188	-
N_070	NA	0.921892	-	-	0	-	-	0.056736	0.815151	0.057996	-	-	0.357135	-
N_071	-	0.487047	-	-	0	-	0.281057	0.653034	-	-	-	0.874185	-	0.004435
N_072	-	0.863366	-	0.751193	-	0.970746	-	0.433019	0.938155	-	0.888322	NA	0.654626	0.710205
N_073	-	0.573145	0.011699	-	0	-	-	0.838666	0.36932	NA	0.752188	NA	0.828161	0.885017
N_074	-	0.241262	0.930018	-	0	0.86612	-	NA	NA	-	-	NA	0.661726	-
N_075	-	-	-	-	0	-	-	NA	0.949827	-	0.330979	-	0.99383	-
N_076	NA	0.552357	-	0.771736	0	-	-	NA	0.311543	NA	-	0.6446	0.338638	-
N_077	0.039424	0.770461	-	-	0	-	0.555196	0.958766	-	-	NA	-	-	-
N_078	NA	0.810889	-	-	0	-	0.887396	0.738738	-	NA	-	0	0.655477	-
N_079	0.200009	0.589245	0.334203	-	0	0.775757	-	0.880425	-	-	0.829138	-	-	5.2e-05
N_080	-	-	-	-	0	0.382861	-	0.875901	-	NA	NA	-	-	0.894447
N_081	NA	-	-	0.965669	0	-	-	0.697905	-	NA	NA	NA	0.993792	-
N_082	NA	0.094206	-	0.540653	0	0.832977	-	0.00014	0.067785	-	-	-	-	-
N_083	-	-	-	-	0	-	-	-	-	0.641218	-	-	-	0.951187
N_084	-	0.770887	-	-	0.056609	0.652645	-	0.156869	0.000655	-	-	-	-	NA
N_085	-	0.650126	-	0.65122	0	NA	NA	-	-	-	-	-	-	-
N_086	-	1	0.59855	1.6e-05	0	-	-	0.017918	-	0.898962	-	-	-	0.624817
N_087	-	0.867743	-	0.032948	-	-	0.48816	-	0.399326	-	-	-	0.605975	-
N_088	-	NA	0.716939	-	0	-	0.022986	0.768306	-	NA	-	-	NA	-
N_089	-	0.744445	-	NA	0	NA	-	-	0.353859	NA	NA	-	0.931248	-
N_090	NA	-	-	-	0	-	0.046952	NA	0.010678	NA	NA	-	-	0.177929
N_091	NA	0.351837	-	0.959015	0	-	-	-	0.082243	0.442054	-	-	-	-
N_092	-	-	-	0.15387	0	-	-	NA	-	-	-	-	0.999628	0.694659
N_093	NA	-	-	-	0	0.632439	NA	-	0.471342	-	-	-	0.014955	-
N_094	-	0.617859	0.888293	0.02769	0	0.618056	0.655136	NA	0.451066	-	-	-	0.949255	-
N_095	-	0.104113	0.797096	0.989788	-	-	0.130136	-	-	NA	-	-	0.169432	0.798523
N_096	NA	-	0.99749	NA	0	0.614807	0.522593	-	0.697595	NA	-	-	0.906233	3e-06
N_097	NA	0.835364	-	NA	0	-	0.70839	-	0.408116	-	-	-	0.439477	0.762737
N_098	-	-	0.784452	0.915646	0	0.150139	0.917683	NA	0.006413	-	-	-	0.579287	-
N_099	0.536107	0.988198	0.103273	0.00046	0	-	0.644297	0.491162	0.25193	0.552922	-	-	0.277611	-
N_100	NA	0.314747	0.378633	-	-	-	0.641024	-	-	NA	NA	NA	-	3e-06
N_101	-	-	-	0.943112	0	0.037527	0.000634	-	0.225199	-	NA	-	-	0.409465
N_102	NA	NA	0.910979	0.416572	0	-	0.518237	NA	0.887422	-	-	-	0.829683	0.150796
N_103	-	0.601188	-	-	0	-	0.002043	-	NA	-	-	-	-	0.981213
N_104	-	0.274602	-	0.060593	0	0.573026	-	-	0.776039	-	-	-	0.457608	0.130176
N_105	-	0.496058	0.035766	-	0	-	0.142866	-	-	NA	NA	-	0.72677	0.980693
N_106	NA	0.910533	-	-	-	0.38929	0.958245	-	-	NA	-	-	-	-
N_107	-	0.917107	0.295166	NA	0	-	-	-	-	NA	NA	-	0.118399	-
N_108	-	NA	0.725127	-	0	-	NA	-	-	NA	-	-	-	0.912315
N_109	-	-	-	0.707948	-	0.833606	NA	NA	-	NA	-	-	0.056776	0.150775
N_110	-	0.421254	-	NA	-	0.351018	0.375758	-	-	NA	-	-	-	0.000122
N_111	-	0.465244	-	0.965348	0	-	-	0.710634	0.300811	-	-	-	-	NA
N_112	NA	-	-	-	0	0.457171	0.639274	-	0.626196	NA	-	-	0.767324	0.986224
N_113	-	0.87363	NA	0.688416	0	-	0.196109	-	0.645158	-	-	-	-	-
N_114	NA	NA	0.002619	0.269767	0	0.831605	0.755796	-	0.916314	NA	NA	-	0.582324	-
N_115	NA	0.689903	0.704645	0.720285	0	-	0.882574	0.531899	0.824776	-	-	-	0.863773	0.615085
N_116	NA	NA	-	0.779982	0	-	0.83395	0.310989	-	NA	-	-	0.961196	-
N_117	NA	-	-	0.120469	0	0.952375	0.80209	NA	-	-	-	-	-	NA
N_118	-	NA	-	NA	0	0.889651	0.963811	-	NA	NA	-	-	-	0.811159
N_119	-	0.785016	-	0.534237	-	-	-	0.52764	-	-	-	-	-	0.513582
N_120	-	0.966806	NA	NA	0	0.727493	0.088961	NA	-	NA	-	-	-	-
N_121	-	0.621617	-	0.456045	0	0.884805	-	-	0.220613	-	-	-	0.33002	0.434162
N_122	0.707384	-	-	0.039725	0	-	0.428902	-	0.157761	-	-	-	-	0.858849
N_123	-	0.638224	-	-	0	-	-	-	0.569507	NA	-	-	0.602783	-
N_124	-	0.520947	-	-	0	-	-	-	0.832329	NA	NA	-	0.087657	-
N_125	-	0.032684	-	0.626803	0	-	-	-	0.571789	NA	-	-	0.22335	0.808392
N_126	-	0.09138	-	0.137927	0	0.806366	-	NA	-	NA	-	-	0.563931	0.943583
N_127	-	0.571404	0.2974	-	-	0.102101	-	-	0.393337	-	-	-	0.541994	-

### Sheet: Breast Tumor
Sample ID	RPS23	KLHDC7A
T_001	-	-
T_002	-	0.917303
T_003	-	-
T_004	-	-
T_005	0.000162	-
T_006	-	0.281836
T_007	0.448665	-
T_008	-	-
T_009	-	-
T_010	0.002466	0.625339
T_011	-	-
T_012	-	-
T_013	-	-
T_014	0	0.057222
T_015	-	-
T_016	4e-06	-
T_017	-	0.952478
T_018	-	0.285829
T_019	-	-
T_020	0.003909	-
T_021	0.002036	-
T_022	-	0.909203
T_023	0.002932	-
T_024	-	-
T_025	-	-
T_026	0.248103	-
T_027	0	-
T_028	1e-06	0.132049
T_029	-	-
T_030	-	-
T_031	1	-
T_032	-	0.742456
T_033	NA	0.576072
T_034	-	-
T_035	-	-
T_036	0	0.856779
T_037	-	0.993164
T_038	-	-
T_039	-	-
T_040	0	-
T_041	0.00124	-
T_042	-	-
T_043	-	-
T_044	0	0.927727
T_045	-	-
T_046	0.033862	-
T_047	1e-06	-
T_048	0	-
T_049	-	-
T_050	-	-
T_051	0.006692	-
T_052	-	0.239529
T_053	-	-
T_054	-	-
T_055	-	-
T_056	-	-
T_057	-	-
T_058	-	-
T_059	-	0.881336
T_060	-	-
T_061	1e-06	-
T_062	-	0.735634
T_063	-	-
T_064	-	-
T_065	-	-
T_066	-	-
T_067	-	-
T_068	3.2e-05	0.062317
T_069	-	NA
T_070	-	NA
T_071	0	-
T_072	-	-
T_073	0	-
T_074	0.92211	-
T_075	-	-
T_076	-	-
T_077	0	-
T_078	-	-
T_079	-	-
T_080	-	-
T_081	-	-
T_082	0.208473	NA
T_083	-	-
T_084	-	-
T_085	-	-
T_086	-	-
T_087	-	-
T_088	-	-
T_089	0	-
T_090	-	-
T_091	-	-
T_092	-	-
T_093	-	-
T_094	0.001376	-
T_095	0.18676	-
T_096	0	0.597922
T_097	-	0.950963
T_098	-	NA
T_099	-	0.907063
T_100	-	-
T_101	-	0.04467
T_102	0	0.002687
T_103	-	-
T_104	-	-
T_105	6e-05	-
T_106	-	-
T_107	-	-
T_108	0.032125	-
T_109	0.076803	-
T_110	-	-
T_111	-	-
T_112	-	-
T_113	0.965854	-
T_114	-	-
T_115	0.000247	-
T_116	0	-
T_117	-	-
T_118	-	-
T_119	0.107482	-
T_120	-	0.009296
T_121	0	-
T_122	-	-
T_123	0	-
T_124	-	-
T_125	-	-
T_126	-	-
T_127	-	0.999892
T_128	-	-
T_129	4.5e-05	-
T_130	-	-
T_131	-	-
T_132	-	0.338717
T_133	0.075075	NA
T_134	-	-
T_135	0.012814	0.999879
T_136	-	-
T_137	-	-
T_138	1.1e-05	-
T_139	-	-
T_140	0	-
T_141	-	-
T_142	NA	-
T_143	-	-
T_144	0.424768	-
T_145	0	-
T_146	-	-
T_147	-	-
T_148	0.968446	-
T_149	-	0.399383
T_150	0.087057	-
T_151	-	-
T_152	-	-
T_153	-	-
T_154	-	-
T_155	-	-
T_156	-	-
T_157	-	-
T_158	-	-
T_159	-	-
T_160	0.001058	-
T_161	0	-
T_162	0.304006	-
T_163	0.083209	-
T_164	-	0.894946
T_165	-	-
T_166	1e-06	-
T_167	-	-
T_168	-	-
T_169	-	0.074793
T_170	0.036062	0.065429
T_171	-	-
T_172	-	-
T_173	-	-
T_174	-	-
T_175	-	-
T_176	-	0.388171
T_177	9.9e-05	-
T_178	0.106558	-
T_179	-	-
T_180	1.2e-05	-
T_181	-	0.225244
T_182	3.6e-05	0.873962
T_183	-	-
T_184	-	-
T_185	0	-
T_186	0.041316	0.276498
T_187	-	0.71873
T_188	-	-
T_189	-	-
T_190	0.001105	-
T_191	-	-
T_192	0.998813	0.688405
T_193	0.00011	-
T_194	-	NA
T_195	0	NA
T_196	-	-
T_197	0	-
T_198	-	-
T_199	0.017731	-
T_200	-	-
T_201	-	-
T_202	8.4e-05	-
T_203	0.861034	0.110765
T_204	-	-
T_205	-	-
T_206	-	-
T_207	0.000128	-
T_208	-	-
T_209	-	-
T_210	-	-
T_211	-	-
T_212	-	-
T_213	-	-
T_214	-	-
T_215	-	-
T_216	-	-
T_217	-	-
T_218	-	-
T_219	-	-
T_220	-	-
T_221	-	-
T_222	-	-
T_223	-	-
T_224	0	0
T_225	4e-06	-
T_226	1e-05	-
T_227	-	-
T_228	-	-
T_229	-	0.995135
T_230	-	-
T_231	-	0.141202
T_232	-	-
T_233	0	0.241148
T_234	0.016305	-
T_235	4e-06	-
T_236	9.7e-05	-
T_237	-	0.855292
T_238	-	-
T_239	0.000207	-
T_240	-	0.678949
T_241	-	-
T_242	0	0.689559
T_243	-	-
T_244	-	-
T_245	-	-
T_246	-	-
T_247	-	-
T_248	0.167443	0.333822
T_249	-	-
T_250	-	0.627058
T_251	0	-
T_252	-	-
T_253	-	-
T_254	-	-
T_255	-	-
T_256	-	-
T_257	-	-
T_258	0.027688	-
T_259	-	-
T_260	-	-
T_261	-	-
T_262	-	0.04124
T_263	1e-06	0.910072
T_264	-	-
T_265	-	-
T_266	-	-
T_267	1e-06	-
T_268	-	-
T_269	-	-
T_270	-	-
T_271	-	-
T_272	1e-05	-
T_273	0.025381	-
T_274	-	-
T_275	2e-06	-
T_276	-	0.475976
T_277	-	-
T_278	-	-
T_279	-	-
T_280	0.001601	0.571557
T_281	-	-
T_282	-	-
T_283	-	-
T_284	-	-
T_285	-	-
T_286	-	-
T_287	-	-
T_288	-	-
T_289	-	-
T_290	-	-
T_291	0	0.165994
T_292	-	-
T_293	-	-
T_294	0	-
T_295	0.011346	-
T_296	-	-
T_297	-	-
T_298	-	-
T_299	-	-
T_300	0.006047	-
T_301	5.9e-05	0.999122
T_302	-	-
T_303	0.013384	-
T_304	-	-
T_305	3.1e-05	0.760491
T_306	-	-
T_307	0.002395	0.998934
T_308	0	-
T_309	-	-
T_310	-	-
T_311	-	-
T_312	-	-
T_313	-	-
T_314	-	-
T_315	-	-
T_316	-	0.907184
T_317	-	-
T_318	-	-
T_319	-	-
T_320	0.002101	-
T_321	-	-
T_322	-	-
T_323	0.335108	-
T_324	0.764504	NA
T_325	0	-
T_326	-	-
T_327	-	-
T_328	-	0.001201
T_329	0.000628	-
T_330	1e-06	-
T_331	0.167804	-
T_332	-	-
T_333	0	-
T_334	-	-
T_335	0.935862	-
T_336	-	-
T_337	0.565968	-
T_338	-	-
T_339	-	-
T_340	-	-
T_341	-	-
T_342	-	-
T_343	-	-
T_344	4.9e-05	-
T_345	-	-
T_346	-	-
T_347	-	0.779744
T_348	-	-
T_349	0	-
T_350	4e-06	0.967107
T_351	0.233673	-
T_352	-	-
T_353	0	0
T_354	-	-
T_355	-	-
T_356	-	-
T_357	0.018211	0.236092
T_358	-	NA
T_359	-	-
T_360	-	-
T_361	-	-
T_362	0.9989	-
T_363	-	-
T_364	-	NA
T_365	0.990807	-
T_366	-	-
T_367	-	-
T_368	1e-06	-
T_369	-	-
T_370	-	-
T_371	0.873643	-
T_372	0	-
T_373	-	-
T_374	-	-
T_375	0	-
T_376	0.000641	-
T_377	-	-
T_378	-	-
T_379	-	-
T_380	0.50461	-
T_381	-	-
T_382	-	-
T_383	-	-
T_384	0.032183	0.769587
T_385	0.027671	-
T_386	-	-
T_387	1	-
T_388	0.954295	-
T_389	-	-
T_390	-	-
T_391	-	-
T_392	-	-
T_393	0.015371	-
T_394	0.006809	-
T_395	-	-
T_396	-	NA
T_397	-	0.849985
T_398	0	-
T_399	-	NA
T_400	-	-
T_401	-	-
T_402	-	0.242812
T_403	0	-
T_404	2e-06	-
T_405	-	-
T_406	-	-
T_407	0	-
T_408	0.322153	-
T_409	0.000421	-
T_410	0.574126	-
T_411	-	0.986618
T_412	1.4e-05	NA
T_413	-	-
T_414	-	-
T_415	0.999948	-
T_416	0.000116	0.063493
T_417	7.7e-05	0.046354
T_418	-	-
T_419	-	0.765304
T_420	-	-
T_421	0	-
T_422	-	-
T_423	-	-
T_424	-	0.00435
T_425	-	-
T_426	-	-
T_427	-	-
T_428	NA	-
T_429	-	0.051513
T_430	1.4e-05	-
T_431	0.580253	0.314315
T_432	-	-
T_433	0	0.098225
T_434	-	-
T_435	-	-
T_436	-	-
T_437	-	-
T_438	-	0.213177
T_439	0.001565	-
T_440	0	-
T_441	-	-
T_442	-	-
T_443	1e-06	0.921364
T_444	0	-
T_445	-	-
T_446	-	-
T_447	0.94375	0.003132
T_448	-	-
T_449	-	-
T_450	-	-
T_451	-	-
T_452	-	-
T_453	-	-
T_454	0	-
T_455	-	-
T_456	-	-
T_457	-	-
T_458	-	-
T_459	-	-
T_460	-	-
T_461	-	-
T_462	-	-
T_463	-	-
T_464	-	-
T_465	-	-
T_466	-	-
T_467	0	0.885081
T_468	-	0.013971
T_469	0.000563	0.194471
T_470	0.000142	-
T_471	-	-
T_472	-	-
T_473	1.7e-05	-
T_474	-	0.12346
T_475	-	-
T_476	-	0.248479
T_477	-	0.805798
T_478	-	-
T_479	-	-
T_480	-	-
T_481	-	-
T_482	-	-
T_483	0.000202	-
T_484	-	-
T_485	-	-
T_486	1.9e-05	-
T_487	-	-
T_488	-	-
T_489	-	-
T_490	-	-
T_491	-	-
T_492	-	-
T_493	-	-
T_494	-	0.736895
T_495	-	-
T_496	-	-
T_497	-	-
T_498	-	-
T_499	7e-06	0.968863
T_500	-	-
T_501	-	-
T_502	-	-
T_503	-	-
T_504	0.019746	0.99
T_505	0	-
T_506	-	0.207863
T_507	-	-
T_508	-	0.395059
T_509	-	-
T_510	-	-
T_511	0.00017	0.196139
T_512	0.000119	0.052856
T_513	0	-
T_514	-	-
T_515	1.3e-05	-
T_516	0.000266	-
T_517	-	-
T_518	0.005713	-
T_519	2e-06	-
T_520	-	-
T_521	-	-
T_522	0.446158	-
T_523	0	-
T_524	-	-
T_525	-	0.347999
T_526	-	-
T_527	0	-
T_528	-	-
T_529	0.034741	-
T_530	-	-
T_531	-	0.604916
T_532	-	-
T_533	-	-
T_534	-	-
T_535	-	0.004218
T_536	-	-
T_537	-	-
T_538	-	0.116721
T_539	-	-
T_540	-	0.182691
T_541	0	-
T_542	-	0.636854
T_543	0	-
T_544	-	0.804135
T_545	-	-
T_546	-	-
T_547	0.001838	-
T_548	0	-
T_549	-	-
T_550	-	0.228437
T_551	-	-
T_552	0.00052	-
T_553	-	-
T_554	-	0.81684
T_555	0.021937	-
T_556	0.972558	0.4166
T_557	-	0.427753
T_558	0	0.827529
T_559	-	NA
T_560	0.012691	-
T_561	-	-
T_562	-	-
T_563	3.6e-05	0.338278
T_564	0	NA
T_565	0.004225	-
T_566	-	0.79825
T_567	-	-
T_568	-	-
T_569	-	NA
T_570	-	-
T_571	-	-
T_572	0.426248	0.283745
T_573	-	-
T_574	-	-
T_575	0.471537	-
T_576	-	-
T_577	-	-
T_578	0.046506	-
T_579	-	-
T_580	8e-06	0.38072
T_581	-	-
T_582	7.4e-05	-
T_583	0.001067	0.001557
T_584	-	-
T_585	-	-
T_586	-	-
T_587	-	-
T_588	-	-
T_589	0.01308	-
T_590	0.247031	-
T_591	-	-
T_592	-	-
T_593	-	0.985826
T_594	0.160155	-
T_595	-	-
T_596	-	-
T_597	-	-
T_598	4.3e-05	0.9411
T_599	-	-
T_600	-	-
T_601	0.001105	-
T_602	1	-
T_603	-	-
T_604	-	-
T_605	-	NA
T_606	-	-
T_607	-	-
T_608	0	-
T_609	-	-
T_610	-	-
T_611	-	-
T_612	8.2e-05	-
T_613	-	-
T_614	0	-
T_615	-	-
T_616	-	-
T_617	0.81173	0.539189
T_618	-	0.855307
T_619	-	-
T_620	0	-
T_621	-	-
T_622	0.000482	-
T_623	-	-
T_624	0	0.590909
T_625	0	-
T_626	-	-
T_627	-	-
T_628	-	-
T_629	0.849488	-
T_630	-	-
T_631	-	-
T_632	-	1
T_633	-	-
T_634	-	-
T_635	7.2e-05	NA
T_636	0.000313	NA
T_637	0.016322	0.944082
T_638	-	0.797284
T_639	0.788949	-
T_640	0	NA
T_641	0	-
T_642	-	-
T_643	0	0.890032
T_644	0.788904	-
T_645	-	NA
T_646	0.159316	-
T_647	-	0.000335
T_648	4.1e-05	0.43841
T_649	-	-
T_650	-	NA
T_651	0.001873	-
T_652	-	0.571895
T_653	-	0.377354
T_654	-	0.020984
T_655	0	-
T_656	0.014367	-
T_657	-	-
T_658	1	-
T_659	-	NA
T_660	0.000196	-
T_661	-	-
T_662	-	-
T_663	-	-
T_664	-	-
T_665	0	-
T_666	0.003726	-
T_667	0	-
T_668	-	-
T_669	-	0.981123
