## Supplementary Table 4 for "High-throughput allelic expression imbalance analyses identify candidate breast cancer risk genes"

### Sheet: Oligonucleotides
Supplementary Table 4. Oligonucelotides used in this study.
3C assay validation primer sequences.
Primer name	Sequence (5' to 3')
NTN4 promoter bait	CTGTTAGTGGCTGCCAGACTGTAGACACTCTCC
NTN4_Up4F	TACCGCCAGGCGTAATGTTGTGTTAATGTGG
NTN4_Up3F	AACTCACGTTTTACTATCTGCTCTTCCTCCCACC
NTN4_Up2F	GTTCTGCCTCCACCATGTTAATAACCATCTGG
NTN4_Up1R	GCTAATGTCCAAAGTTTTCTGTGGCACAGTGC
NTN4_EnhR	TGAGCAAAGACTGAAGGAAATTAGGGGAGAGG
NTN4_Dn1R	TGTGATAACCAGACTGGATTACTGTGCTCAAGAGG
NTN4_Dn2F	CAAACGGGTGATTTGGAGGATGCACC
NTN4_Dn3R	CTCCCTGCCTTATTTGTCATGAACTGCAAGC
Allele specific 3C PCR and sequencing primers.
Primer name	Sequence (5' to 3')
3CallspNTN4gen	AGATACCACATGGGTCACTTTCTTCCCTCTCC
3CallspNTN4enh	GGTGTACGTCCATGGTCCTAGTTACTTGGAAGG
Sequencing primer	CCCTAATTTCCTTCAGTCTTTGC
Genomic coordinates and primers for luciferase assay constructs.
Element	Genomic coordinate (hg19)	PCR forward primer (5' to 3')	PCR reverse primer (5' to 3')
NTN4 Promoter	chr12:96184432-96185576	GGTACCGACTTAACTTTTGCCAGTTTCCCTGG	AAGCTTGAACTTTGCGAGACCTTTCACTTCC
NTN4 PRE	chr12:96026561-96028547
EMSA oligonucleotide sequences.
Name	CCV-allele	Sequence (5' to 3'); *5'-biotinylated
5BIONTN4rs6193RiskF	rs61938093-c	*GTGGCACAATCTTGGCTCACTGCAGCCTCCG
5BIONTN4rs6193RiskR	rs61938093-c	*CGGAGGCTGCAGTGAGCCAAGATTGTGCCAC
5BIONTN4rs6193ProtF	rs61938093-t	*GTGGCACAATCTTGGTTCACTGCAGCCTCCG
5BIONTN4rs6193ProtR	rs61938093-t	*CGGAGGCTGCAGTGAACCAAGATTGTGCCAC
5BIONTN4rs1735RiskF	rs17356907-a	*TGGGGATTAGATGGTACCAAAATGACAGTGG
5BIONTN4rs1735RiskR	rs17356907-a	*CCACTGTCATTTTGGTACCATCTAATCCCCA
5BIONTN4rs1735ProtF	rs17356907-g	*TGGGGATTAGATGGTGCCAAAATGACAGTGG
5BIONTN4rs1735ProtR	rs17356907-g	*CCACTGTCATTTTGGCACCATCTAATCCCCA
CRISPRi single-guide RNA sequences and genomic target coordinates.
sgRNA name	Genomic target (hg19)	sgRNA spacer sequence (5' to 3')
sgEnh1	chr12:96027762-96027781	AAAAUGACAGUGGUCUCUGC
sgEnh2	chr12:96027763-96027782	AGCAGAGACCACUGUCAUUU
sgNTN4-P1	chr12:96184481-96184500	AAAAGCGGAGGAGGACGCCC
sgNTN4-P2	chr12:96184525-96184544	UCCGUCCCGUCCUUCUCCAC
pgCON	Non-targeting control	GACCAGGAUGGGCACCACCC
RNA interference siRNA oligonucleotide sequences.
siRNA name	siRNA sequences in pool (5' to 3')
siNTN4	AUAAGUACUUUGCGACUAA
	GAGAGUGCAAGUAGCAUUA
	CAUGGGAAGUGUAUGUGUA
	GCACAAUAAGAGCGAACCA
siCON	Silencer Select Negative Control No. 1 siRNA, catalog# 4390843
